# The regulatory architecture of gene expression variation in *C. elegans* revealed by multi-strain allele-specific analysis

**DOI:** 10.1101/2024.10.15.618466

**Authors:** Avery Davis Bell, Francisco Valencia, Annalise B. Paaby

## Abstract

An outstanding question in the evolution of gene expression is the composition of the underlying regulatory architecture and the processes that shape it. Mutations affecting a gene’s expression may reside locally in *cis* or distally in *trans*; the accumulation of these changes, their interactions, and their modes of inheritance influence how traits are expressed and how they evolve. Here, we interrogated gene expression variation in *C. elegans*, including the first allele-specific expression analysis in this system, capturing effects in *cis* and in *trans* that govern gene expression differences between the reference strain N2 and seven wild strains. We observed extensive compensatory regulation, in which opposite effects in *cis* and *trans* at individual genes mitigate expression differences among strains, and that genes with expression differences exhibit strain specificity. As the genomic distance increased between N2 and each wild strain, the number of genes with expression differences also increased. We also report for the first time that expression-variable genes are lower expressed on average than genes without expression differences, a trend that may extend to humans and *Drosophila melanogaster* and may reflect the selection constraints that govern the universal anticorrelation between gene expression and rate of protein evolution. Together, these and other observed trends support the conclusion that many *C. elegans* genes are under stabilizing selection for expression level, but we also highlight outliers that may be biologically significant. To provide community access to our data, we introduce an easily accessible, interactive web application for gene-based queries: https://wildworm.biosci.gatech.edu/ase/.

**Author Summary:** Genes are first expressed as RNAs, which act as templates in the synthesis of proteins, the workhorse molecules of the cell. Naturally-occurring mutations can influence how RNA expression occurs; to evaluate how RNA expression varies among individuals and how such patterns evolve, the authors measured expression in wild strains of the nematode *C. elegans* and in offspring derived from crosses between them. This study describes the architecture of RNA expression variation in this essential model organism and reports novel patterns that may extend to insects and humans.
