## Supplemental Tables for "The regulatory architecture of gene expression variation in *C. elegans* revealed by multi-strain allele-specific analysis"

### Sheet: Table S1
Table S1. Strains used and generated in this study and experimental information about them
Ref in text	Name	Genotype	Provenance	Generation	Median RNA-seq read pairs (sample minimum, sample maximum)	Time at young adult harvest (hours post L1 plating)	Median age estimated by RAPToR (sample minimum, sample maximum)
CB4856	CB4856	wild strain, isotype CB4856	Gift from Matthew Rockman	Parental, experimental	55.6 (25.1 - 63.6)	55.4	69.9 (69.9 - 70.7)
DL238	DL238	wild strain, isotype DL238	Gift from Matthew Rockman	Parental, experimental	55.4 (52.7 - 69.6)	56.6	68.4 (67.8 - 68.6)
ECA701	ECA701	wild strain, isotype ECA701	Purchased from CeNDR	Parental, experimental	77 (57.8 - 77.6)	56.8	66.4 (66.2 - 67.3)
ECA722	ECA722	wild strain, isotype ECA722	Purchased from CeNDR	Parental, experimental	72.2 (70.3 - 74)	55.9	69.3 (68.8 - 70)
EG4348	EG4348	wild strain, isotype EG4349	Gift from Matthew Rockman	Parental, experimental	61.2 (59.8 - 93)	55.5	69.6 (69.5 - 69.9)
N2	N2	wild strain, isotype N2	Gift from Patrick McGrath	Experimental	84.9 (49.9 - 89.6)	57.5	68.8 (68.1 - 69.6)
N2fog-2	CB4108	fog-2(q71) V	CGC	Parental	-	-	-
QX1211	QX1211	wild strain, isotype QX1211	Gift from Matthew Rockman	Parental, experimental	61.4 (36.4 - 64.1)	58.3	68.6 (68.3 - 68.6)
XZ1516	XZ1516	wild strain, isotype XZ1516	Purchased from CeNDR	Parental, experimental	59.5 (47.4 - 69)	57.3	70.8 (70.7 - 71)
CB4856 (F1)		N2 | CB4856	This study	F1 experimental	71.6 (62.2 - 74.8)	56.4	68.2 (67.1 - 68.4)
DL238 (F1)		N2 | DL238	This study	F1 experimental	64.9 (64.8 - 74.6)	56.6	67.8 (66.7 - 68.4)
ECA701 (F1)		N2 | ECA701	This study	F1 experimental	72.3 (45.6 - 84.2)	56.8	68.8 (68.6 - 69.5)
ECA722 (F1)		N2 | ECA722	This study	F1 experimental	79.9 (38.2 - 81.6)	57	67.3 (67.2 - 71.7)
EG4348 (F1)		N2 | EG4348	This study	F1 experimental	74.9 (64.3 - 79.6)	56.4	67.6 (67 - 68.6)
QX1211 (F1)		N2 | QX1211	This study	F1 experimental	54.6 (51.2 - 70.9)	55.9	68 (66.7 - 68.3)
XZ1516 (F1)		N2 | XZ1516	This study	F1 experimental	72.4 (50.5 - 74.3)	57.3	67.8 (66.3 - 67.8)

### Sheet: Table S2
Table S2. Numbers of genes in expression-relevant categories and other categories used in analysis per strain. Blank values mean all genes in the non-blank category.
Expression-relevant category (this study)	Value of expression-relevant category	Other gene category (see text)	Value of other category	EG4348	DL238	CB4856	ECA722	QX1211	ECA701	XZ1516
Informative for allele-specific expression analyses (ASE informative)	TRUE			4079	5884	5882	8947	9217	8754	9865
	FALSE			14568	12763	12765	9700	9430	9893	8782
Differentially expressed between N2 and wild strain (DE)	TRUE			875	1114	1016	1447	1544	1971	1650
	FALSE			17772	17533	17631	17200	17103	16676	16997
Differentially expressed between N2 and wild strain and informative for allele-specific expression analyses (DE or not and ASE informative)	TRUE			298	417	407	690	757	964	975
	FALSE			3781	5467	5475	8257	8460	7790	8890
Differentially expressed, N2 has higher expression	TRUE			608	606	587	798	794	1085	1051
Differentially expressed, wild strain has higher expression	TRUE			267	508	429	649	750	886	599
Allele-specifically expressed (ASE; has cis regulatory divergence; obligately ASE informative)	TRUE			282	407	436	677	778	790	944
	FALSE			3797	5477	5446	8270	8439	7964	8921
Allele-specifically expressed, N2 allele has higher expression	TRUE			162	241	267	381	424	447	485
Allele-specifically expressed, wild strain's allele has higher expression	TRUE			120	166	169	296	354	343	459
Inheritance mode	no_change			17504	17301	17210	16924	16708	16325	16504
	ambiguous			652	607	649	804	927	1285	1115
	additive			71	101	101	135	167	181	179
	N2_dominant			242	443	435	505	515	476	509
	alt_dominant			147	146	149	224	248	360	299
	overdominant			5	11	18	10	11	5	37
	underdominant			26	38	85	45	71	15	4
Inheritance mode in ASE informative genes only	no_change			3729	5420	5394	8152	8313	7692	8601
	ambiguous			182	212	195	385	425	528	660
	additive			27	53	52	71	99	96	108
	N2_dominant			90	127	159	191	217	211	267
	alt_dominant			49	64	66	132	138	220	197
	overdominant			1	4	10	7	5	5	29
	underdominant			1	4	6	9	20	2	3
Regulatory pattern (simplified)	conserved			4388	6373	6373	9642	9667	8935	10117
	ambiguous			1	5	2	2	3	6	3
	cis			167	239	234	399	457	486	572
	enhancing			12	19	18	30	43	47	38
	trans			187	258	236	407	429	681	511
	cis-trans opposing (compensatory)			241	385	376	587	603	586	673
Cis change compensated (ASE exists; does DE?)	TRUE			141	219	221	362	380	370	441
	FALSE			153	215	229	354	444	465	547
		Chromosomal domain	arm	7388	7388	7388	7388	7388	7388	7388
			center	10135	10135	10135	10135	10135	10135	10135
			tip	1124	1124	1124	1124	1124	1124	1124
		N2 swept haplotype	TRUE	10234	10234	10234	10234	10234	10234	10234
			FALSE	8262	8262	8262	8262	8262	8262	8262
		Essential gene	TRUE	4451	4451	4451	4451	4451	4451	4451
			FALSE	14187	14187	14187	14187	14187	14187	14187
Informative for allele-specific expression analyses (ASE informative)	TRUE	Chromosomal domain	arm	2046	2823	2894	3501	3612	3613	3910
			center	1764	2706	2659	4902	5047	4596	5369
			tip	269	355	329	544	558	545	586
	FALSE		arm	5342	4565	4494	3887	3776	3775	3478
			center	8371	7429	7476	5233	5088	5539	4766
			tip	855	769	795	580	566	579	538
Differentially expressed between N2 and wild strain (DE)	TRUE	Chromosomal domain	arm	563	662	617	803	845	1088	917
			center	263	400	345	551	595	757	629
			tip	49	52	54	93	104	126	104
	FALSE		arm	6825	6726	6771	6585	6543	6300	6471
			center	9872	9735	9790	9584	9540	9378	9506
			tip	1075	1072	1070	1031	1020	998	1020
Differentially expressed between N2 and wild strain and informative for allele-specific expression analyses (DE and ASE informative)	TRUE	Chromosomal domain	arm	195	256	270	369	412	546	529
			center	93	140	117	269	290	356	391
			tip	10	21	20	52	55	62	55
	FALSE		arm	1851	2567	2624	3132	3200	3067	3381
			center	1671	2566	2542	4633	4757	4240	4978
			tip	259	334	309	492	503	483	531
Allele-specifically expressed (ASE; has cis regulatory divergence; obligately ASE informative)	TRUE	Chromosomal domain	arm	180	248	284	347	405	430	514
			center	88	137	132	286	321	303	384
			tip	14	22	20	44	52	57	46
	FALSE		arm	1866	2575	2610	3154	3207	3183	3396
			center	1676	2569	2527	4616	4726	4293	4985
			tip	255	333	309	500	506	488	540
Cis change compensated (ASE exists; does DE?)	TRUE	Chromosomal domain	arm	81	117	134	164	171	178	225
			center	51	91	77	176	184	169	195
			tip	9	11	10	22	25	23	21
	FALSE		arm	105	148	161	208	254	276	312
			center	42	55	58	122	158	153	207
			tip	6	12	10	24	32	36	28
Informative for allele-specific expression analyses (ASE informative)	TRUE	N2 swept haplotype	TRUE	1460	3042	2971	4437	4663	4526	5066
			FALSE	2537	2741	2824	4393	4439	4115	4677
	FALSE		TRUE	8774	7192	7263	5797	5571	5708	5168
			FALSE	5725	5521	5438	3869	3823	4147	3585
Differentially expressed between N2 and wild strain (DE)	TRUE	N2 swept haplotype	TRUE	494	729	680	907	973	1223	1054
			FALSE	380	382	334	539	568	737	588
	FALSE		TRUE	9740	9505	9554	9327	9261	9011	9180
			FALSE	7882	7880	7928	7723	7694	7525	7674
Differentially expressed between N2 and wild strain and informative for allele-specific expression analyses (DE and ASE informative)	TRUE	N2 swept haplotype	TRUE	145	261	279	424	470	602	619
			FALSE	152	154	127	265	284	356	353
	FALSE		TRUE	1315	2781	2692	4013	4193	3924	4447
			FALSE	2385	2587	2697	4128	4155	3759	4324
Allele-specifically expressed (ASE; has cis regulatory divergence; obligately ASE informative)	TRUE	N2 swept haplotype	TRUE	125	238	265	374	470	488	586
			FALSE	156	166	169	295	305	295	354
	FALSE		TRUE	1335	2804	2706	4063	4193	4038	4480
			FALSE	2381	2575	2655	4098	4134	3820	4323
Cis change compensated (ASE exists; does DE?)	TRUE	N2 swept haplotype	TRUE	57	117	122	182	216	208	261
			FALSE	83	100	97	173	161	158	176
	FALSE		TRUE	76	135	155	219	289	306	352
			FALSE	77	79	74	134	155	156	195
Informative for allele-specific expression analyses (ASE informative)	TRUE	Essential gene	TRUE	1346	1983	2006	3070	3125	2996	3233
			FALSE	2733	3901	3875	5875	6091	5757	6629
	FALSE		TRUE	3105	2468	2445	1381	1326	1455	1218
			FALSE	11454	10286	10312	8312	8096	8430	7558
Differentially expressed between N2 and wild strain (DE)	TRUE	Essential gene	TRUE	109	129	100	153	190	239	207
Differentially expressed between N2 and wild strain (DE)			FALSE	766	985	916	1294	1353	1732	1443
Differentially expressed between N2 and wild strain (DE)	FALSE		TRUE	4342	4322	4351	4298	4261	4212	4244
Differentially expressed between N2 and wild strain (DE)			FALSE	13421	13202	13271	12893	12834	12455	12744
Differentially expressed between N2 and wild strain and informative for allele-specific expression analyses (DE and ASE informative)	TRUE	Essential gene	TRUE	35	50	42	88	102	116	126
			FALSE	263	367	365	602	655	848	849
	FALSE		TRUE	1311	1933	1964	2982	3023	2880	3107
			FALSE	2470	3534	3510	5273	5436	4909	5780
Allele-specifically expressed (ASE; has cis regulatory divergence; obligately ASE informative)	TRUE	Essential gene	TRUE	48	73	85	123	132	148	166
			FALSE	234	334	351	554	646	642	778
	FALSE		TRUE	1298	1910	1921	2947	2993	2848	3067
			FALSE	2499	3567	3524	5321	5445	5115	5851
Cis change compensated (ASE exists; does DE?)	TRUE	Essential gene	TRUE	34	53	64	80	86	100	108
			FALSE	107	166	157	282	294	270	333
	FALSE		TRUE	18	26	25	47	58	60	70
			FALSE	135	189	204	307	386	405	477

### Sheet: Table S3
Table S3. Numbers of genes with each combination of regulatory patterns across strains. The columns named with regulatory patterns contain the number of strains exhibiting that regulatory pattern for this combination (which could also be determined by looking at the first column). Rows are sorted by decreasing number of genes.
Reg. pattern combination across strain (sorted by regulatory pattern, starting with conserved)	Number of genes with this combination	conserved	ambiguous	cis	enhancing	trans	cis-trans opposing (compensatory)
conserved_conserved_conserved_conserved_conserved_conserved_conserved	1475	7	0	0	0	0	0
conserved_conserved_conserved_conserved_conserved_conserved_cis-trans opposing (compensatory)	158	6	0	0	0	0	1
conserved_conserved_conserved_conserved_conserved_conserved_trans	70	6	0	0	0	1	0
conserved_conserved_conserved_conserved_conserved_conserved_cis	67	6	0	1	0	0	0
conserved_conserved_conserved_conserved_conserved_cis-trans opposing (compensatory)_cis-trans opposing (compensatory)	31	5	0	0	0	0	2
conserved_conserved_conserved_conserved_conserved_cis_cis-trans opposing (compensatory)	24	5	0	1	0	0	1
conserved_conserved_conserved_conserved_conserved_cis_cis	21	5	0	2	0	0	0
conserved_conserved_conserved_conserved_conserved_trans_trans	19	5	0	0	0	2	0
conserved_conserved_conserved_conserved_conserved_trans_cis-trans opposing (compensatory)	17	5	0	0	0	1	1
conserved_conserved_conserved_conserved_conserved_cis_trans	14	5	0	1	0	1	0
conserved_conserved_conserved_conserved_cis-trans opposing (compensatory)_cis-trans opposing (compensatory)_cis-trans opposing (compensatory)	12	4	0	0	0	0	3
conserved_conserved_conserved_conserved_cis_cis_cis	10	4	0	3	0	0	0
conserved_conserved_conserved_conserved_trans_trans_trans	10	4	0	0	0	3	0
conserved_conserved_conserved_cis-trans opposing (compensatory)_cis-trans opposing (compensatory)_cis-trans opposing (compensatory)_cis-trans opposing (compensatory)	8	3	0	0	0	0	4
conserved_conserved_conserved_cis_cis_cis_cis-trans opposing (compensatory)	8	3	0	3	0	0	1
conserved_conserved_conserved_conserved_cis_cis_cis-trans opposing (compensatory)	8	4	0	2	0	0	1
conserved_cis_cis_cis_cis_cis_cis	7	1	0	6	0	0	0
conserved_conserved_conserved_cis_cis_cis_cis	6	3	0	4	0	0	0
conserved_conserved_conserved_conserved_cis_cis-trans opposing (compensatory)_cis-trans opposing (compensatory)	5	4	0	1	0	0	2
conserved_conserved_conserved_conserved_cis_trans_cis-trans opposing (compensatory)	5	4	0	1	0	1	1
conserved_conserved_conserved_conserved_conserved_conserved_enhancing	5	6	0	0	1	0	0
conserved_conserved_conserved_conserved_trans_cis-trans opposing (compensatory)_cis-trans opposing (compensatory)	5	4	0	0	0	1	2
cis-trans opposing (compensatory)_cis-trans opposing (compensatory)_cis-trans opposing (compensatory)_cis-trans opposing (compensatory)_cis-trans opposing (compensatory)_cis-trans opposing (compensatory)_cis-trans opposing (compensatory)	4	0	0	0	0	0	7
conserved_conserved_cis_cis_cis_cis-trans opposing (compensatory)_cis-trans opposing (compensatory)	4	2	0	3	0	0	2
conserved_conserved_cis_cis_cis_cis_cis	4	2	0	5	0	0	0
conserved_conserved_conserved_cis_cis_cis_enhancing	4	3	0	3	1	0	0
conserved_conserved_conserved_cis_cis_cis_trans	4	3	0	3	0	1	0
conserved_conserved_conserved_cis_cis_trans_cis-trans opposing (compensatory)	4	3	0	2	0	1	1
conserved_conserved_conserved_conserved_cis_cis_trans	4	4	0	2	0	1	0
conserved_conserved_conserved_conserved_cis_trans_trans	4	4	0	1	0	2	0
conserved_cis-trans opposing (compensatory)_cis-trans opposing (compensatory)_cis-trans opposing (compensatory)_cis-trans opposing (compensatory)_cis-trans opposing (compensatory)_cis-trans opposing (compensatory)	3	1	0	0	0	0	6
conserved_cis_cis_cis_cis_trans_cis-trans opposing (compensatory)	3	1	0	4	0	1	1
conserved_conserved_cis_cis_cis_cis_cis-trans opposing (compensatory)	3	2	0	4	0	0	1
conserved_conserved_cis_cis_cis_trans_trans	3	2	0	3	0	2	0
conserved_conserved_conserved_cis_trans_cis-trans opposing (compensatory)_cis-trans opposing (compensatory)	3	3	0	1	0	1	2
cis_cis_cis-trans opposing (compensatory)_cis-trans opposing (compensatory)_cis-trans opposing (compensatory)_cis-trans opposing (compensatory)_cis-trans opposing (compensatory)	2	0	0	2	0	0	5
cis_cis_cis_cis_cis_cis_trans	2	0	0	6	0	1	0
cis_cis_trans_trans_trans_trans_trans	2	0	0	2	0	5	0
cis_trans_trans_trans_trans_trans_trans	2	0	0	1	0	6	0
conserved_cis_cis_cis_cis_cis-trans opposing (compensatory)_cis-trans opposing (compensatory)	2	1	0	4	0	0	2
conserved_conserved_cis_cis_cis_cis_trans	2	2	0	4	0	1	0
conserved_conserved_cis_cis_trans_cis-trans opposing (compensatory)_cis-trans opposing (compensatory)	2	2	0	2	0	1	2
conserved_conserved_cis_cis_trans_trans_cis-trans opposing (compensatory)	2	2	0	2	0	2	1
conserved_conserved_cis_trans_trans_cis-trans opposing (compensatory)_cis-trans opposing (compensatory)	2	2	0	1	0	2	2
conserved_conserved_cis_trans_trans_trans_cis-trans opposing (compensatory)	2	2	0	1	0	3	1
conserved_conserved_conserved_cis_cis-trans opposing (compensatory)_cis-trans opposing (compensatory)_cis-trans opposing (compensatory)	2	3	0	1	0	0	3
conserved_conserved_conserved_cis_cis_trans_trans	2	3	0	2	0	2	0
conserved_conserved_conserved_cis_enhancing_trans_trans	2	3	0	1	1	2	0
conserved_conserved_conserved_cis_trans_trans_cis-trans opposing (compensatory)	2	3	0	1	0	2	1
conserved_conserved_conserved_conserved_cis_enhancing_cis-trans opposing (compensatory)	2	4	0	1	1	0	1
conserved_conserved_conserved_conserved_conserved_cis_enhancing	2	5	0	1	1	0	0
conserved_conserved_trans_trans_trans_trans_cis-trans opposing (compensatory)	2	2	0	0	0	4	1
conserved_conserved_trans_trans_trans_trans_trans	2	2	0	0	0	5	0
cis_cis-trans opposing (compensatory)_cis-trans opposing (compensatory)_cis-trans opposing (compensatory)_cis-trans opposing (compensatory)_cis-trans opposing (compensatory)_cis-trans opposing (compensatory)	1	0	0	1	0	0	6
cis_cis_cis_cis-trans opposing (compensatory)_cis-trans opposing (compensatory)_cis-trans opposing (compensatory)_cis-trans opposing (compensatory)	1	0	0	3	0	0	4
cis_cis_cis_cis_cis-trans opposing (compensatory)_cis-trans opposing (compensatory)_cis-trans opposing (compensatory)	1	0	0	4	0	0	3
cis_cis_cis_cis_cis_cis-trans opposing (compensatory)_cis-trans opposing (compensatory)	1	0	0	5	0	0	2
cis_cis_cis_cis_cis_cis_cis	1	0	0	7	0	0	0
cis_cis_cis_cis_cis_cis_cis-trans opposing (compensatory)	1	0	0	6	0	0	1
cis_cis_cis_cis_cis_enhancing_cis-trans opposing (compensatory)	1	0	0	5	1	0	1
cis_cis_cis_cis_enhancing_cis-trans opposing (compensatory)_cis-trans opposing (compensatory)	1	0	0	4	1	0	2
cis_cis_cis_cis_enhancing_enhancing_enhancing	1	0	0	4	3	0	0
cis_cis_cis_trans_trans_trans_cis-trans opposing (compensatory)	1	0	0	3	0	3	1
cis_enhancing_enhancing_enhancing_enhancing_enhancing_enhancing	1	0	0	1	6	0	0
cis_enhancing_trans_trans_trans_trans_trans	1	0	0	1	1	5	0
cis_trans_trans_trans_trans_trans_cis-trans opposing (compensatory)	1	0	0	1	0	5	1
conserved_cis_cis_cis-trans opposing (compensatory)_cis-trans opposing (compensatory)_cis-trans opposing (compensatory)_cis-trans opposing (compensatory)	1	1	0	2	0	0	4
conserved_cis_cis_cis_cis_cis_cis-trans opposing (compensatory)	1	1	0	5	0	0	1
conserved_cis_cis_cis_cis_cis_trans	1	1	0	5	0	1	0
conserved_cis_cis_cis_cis_trans_trans	1	1	0	4	0	2	0
conserved_cis_cis_cis_trans_cis-trans opposing (compensatory)_cis-trans opposing (compensatory)	1	1	0	3	0	1	2
conserved_cis_cis_enhancing_trans_cis-trans opposing (compensatory)_cis-trans opposing (compensatory)	1	1	0	2	1	1	2
conserved_cis_cis_trans_trans_trans_trans	1	1	0	2	0	4	0
conserved_cis_enhancing_cis-trans opposing (compensatory)_cis-trans opposing (compensatory)_cis-trans opposing (compensatory)_cis-trans opposing (compensatory)	1	1	0	1	1	0	4
conserved_cis_enhancing_enhancing_enhancing_enhancing_cis-trans opposing (compensatory)	1	1	0	1	4	0	1
conserved_cis_trans_trans_cis-trans opposing (compensatory)_cis-trans opposing (compensatory)_cis-trans opposing (compensatory)	1	1	0	1	0	2	3
conserved_cis_trans_trans_trans_trans_trans	1	1	0	1	0	5	0
conserved_conserved_ambiguous_trans_trans_trans_cis-trans opposing (compensatory)	1	2	1	0	0	3	1
conserved_conserved_cis-trans opposing (compensatory)_cis-trans opposing (compensatory)_cis-trans opposing (compensatory)_cis-trans opposing (compensatory)_cis-trans opposing (compensatory)	1	2	0	0	0	0	5
conserved_conserved_cis_cis-trans opposing (compensatory)_cis-trans opposing (compensatory)_cis-trans opposing (compensatory)_cis-trans opposing (compensatory)	1	2	0	1	0	0	4
conserved_conserved_cis_cis_cis-trans opposing (compensatory)_cis-trans opposing (compensatory)_cis-trans opposing (compensatory)	1	2	0	2	0	0	3
conserved_conserved_cis_cis_cis_enhancing_cis-trans opposing (compensatory)	1	2	0	3	1	0	1
conserved_conserved_cis_cis_cis_trans_cis-trans opposing (compensatory)	1	2	0	3	0	1	1
conserved_conserved_cis_enhancing_trans_cis-trans opposing (compensatory)_cis-trans opposing (compensatory)	1	2	0	1	1	1	2
conserved_conserved_cis_trans_cis-trans opposing (compensatory)_cis-trans opposing (compensatory)_cis-trans opposing (compensatory)	1	2	0	1	0	1	3
conserved_conserved_cis_trans_trans_trans_trans	1	2	0	1	0	4	0
conserved_conserved_conserved_cis_cis_cis-trans opposing (compensatory)_cis-trans opposing (compensatory)	1	3	0	2	0	0	2
conserved_conserved_conserved_cis_cis_enhancing_enhancing	1	3	0	2	2	0	0
conserved_conserved_conserved_cis_enhancing_enhancing_cis-trans opposing (compensatory)	1	3	0	1	2	0	1
conserved_conserved_conserved_cis_trans_trans_trans	1	3	0	1	0	3	0
conserved_conserved_conserved_conserved_cis_enhancing_trans	1	4	0	1	1	1	0
conserved_conserved_conserved_conserved_conserved_enhancing_enhancing	1	5	0	0	2	0	0
conserved_conserved_conserved_conserved_enhancing_cis-trans opposing (compensatory)_cis-trans opposing (compensatory)	1	4	0	0	1	0	2
conserved_conserved_conserved_conserved_enhancing_enhancing_cis-trans opposing (compensatory)	1	4	0	0	2	0	1
conserved_conserved_conserved_conserved_enhancing_enhancing_trans	1	4	0	0	2	1	0
conserved_conserved_conserved_conserved_enhancing_trans_cis-trans opposing (compensatory)	1	4	0	0	1	1	1
conserved_conserved_conserved_conserved_trans_trans_cis-trans opposing (compensatory)	1	4	0	0	0	2	1
conserved_conserved_conserved_enhancing_trans_trans_cis-trans opposing (compensatory)	1	3	0	0	1	2	1
conserved_conserved_conserved_trans_cis-trans opposing (compensatory)_cis-trans opposing (compensatory)_cis-trans opposing (compensatory)	1	3	0	0	0	1	3
conserved_conserved_conserved_trans_trans_trans_cis-trans opposing (compensatory)	1	3	0	0	0	3	1
conserved_conserved_conserved_trans_trans_trans_trans	1	3	0	0	0	4	0
conserved_conserved_enhancing_trans_trans_cis-trans opposing (compensatory)_cis-trans opposing (compensatory)	1	2	0	0	1	2	2
conserved_conserved_trans_trans_cis-trans opposing (compensatory)_cis-trans opposing (compensatory)_cis-trans opposing (compensatory)	1	2	0	0	0	2	3
conserved_conserved_trans_trans_trans_cis-trans opposing (compensatory)_cis-trans opposing (compensatory)	1	2	0	0	0	3	2
conserved_enhancing_trans_trans_cis-trans opposing (compensatory)_cis-trans opposing (compensatory)_cis-trans opposing (compensatory)	1	1	0	0	1	2	3
conserved_trans_trans_trans_trans_trans_trans	1	1	0	0	0	6	0
enhancing_enhancing_trans_trans_trans_trans_cis-trans opposing (compensatory)	1	0	0	0	2	4	1
enhancing_trans_trans_trans_cis-trans opposing (compensatory)_cis-trans opposing (compensatory)_cis-trans opposing (compensatory)	1	0	0	0	1	3	3
trans_trans_trans_trans_trans_cis-trans opposing (compensatory)_cis-trans opposing (compensatory)	1	0	0	0	0	5	2

### Sheet: Table S4
Table S4. Genes in the top 10% of expression with cis regulated differential expression
WormBase Gene ID	Gene name	Strains with cis regulated expression differences
WBGene00000597	col-8	ECA701
WBGene00000715	col-142	EG4348, QX1211, XZ1516
WBGene00001686	gpd-4	QX1211
WBGene00004684	rsd-6	QX1211, XZ1516
WBGene00006927	vit-3	ECA701
WBGene00006929	vit-5	ECA722
WBGene00015894	acdh-2	ECA701
WBGene00020375	pigv-1	QX1211, XZ1516
WBGene00022034	deps-1	QX1211
